# The bacterial cell membrane acts as a dynamic heme reservoir during group B *Streptococcus* bloodstream infection

**DOI:** 10.64898/2026.05.15.725516

**Authors:** GH Hillebrand, HA Stephenson, EJ Giacobe, AS Neel, SM Carlin, FD Kemp, TA Hooven

## Abstract

During bloodstream infection, most bacterial pathogens maintain homeostatic levels of heme, which serves as an essential biochemical cofactor and iron source, but becomes toxic at high intracellular concentrations. Well-characterized, surface exposed heme binding and acquisition systems exist in several blood-borne bacterial species. However, some gram-positive bacteria that invade the bloodstream do not encode surface displayed heme acquisition systems, despite showing clear evidence of heme utilization in blood. An example is *Streptococcus agalactiae* (group B *Streptococcus;* GBS), which is a major cause of infection in neonatal and immunocompromised populations. Here we show that GBS uses its cell membrane as a dynamic heme reservoir, which functions as the primary site of environmental heme capture, sensing, and transmembrane flux. Using positive and negative genetic selection screens, targeted mutagenesis, membrane fractionation, and spectroscopic heme detection and binding assays, we demonstrate that heme is partitioned into the GBS cell membrane, where it is sensed by the histidine kinase HssS and extracted for intracellular use by the CydDC transporter. Genetically disrupting the function of either HssS heme sensing or CydDC membrane heme extraction attenuates bacterial survival in human whole blood and in a mouse model of bacteremia. These results suggest that cell membrane-localized heme homeostasis is a determinant of fitness during blood survival. This work expands the current models of bacterial heme physiology and provides evidence that membrane localized, homeostatic heme reservoirs may represent an underrecognized strategy for blood-borne pathogens that lack canonical heme acquisition systems.
