## Supplemental Data 1 for "The bacterial cell membrane acts as a dynamic heme reservoir during group B *Streptococcus* bloodstream infection"

### Sheet: Strains
Strain Name	Background	Description	Source
A909	S. agalactiae	Wild-type serotype Ia	Lab stock
hssS::Tn-himar1	A909	hssS transposon interupted mutant	Previous work (https://doi.org/10.1128/spectrum.02046-23)
ΔhssS	A909	ΔhssS (clean deletion)	This study
ΔhssRS	A909	ΔhssRS (clean deletion)	This study
ΔcydDC	A909	ΔcydDC (clean deletion)	This study
ΔcydAB	A909	ΔcydAB (clean deletion)	This study
ΔhssRSΔcydDC	A909	Double knockout	This study
ΔcydDC::comp-cydDC	ΔcydDC	cis-complemented cydDC	This study
ΔcydAB::comp-cydAB	ΔcydAB	cis-complemented cydAB	This study
ΔhssS::comp-hssS	ΔhssS	cis-complemented hssS	This study
A909:dCas9	A909	dCas9-expressing strain	Prior work (doi: 10.1038/s42003-023-04994-w)
CRISPRi library (see CRISPRi Sheet)	A909:dCas9	sgRNA library targeting TCS on p3015b	This study
HssS Y17A	ΔhssS	Chromosomal Y17A substitution	This study
HssS M21A	ΔhssS	Chromosomal M21A substitution	This study
HssS H79A	ΔhssS	Chromosomal H79A substitution	This study
HssS R105A	ΔhssS	Chromosomal R105A substitution	This study
HssS H149A	ΔhssS	Chromosomal H149A substitution	This study
T7 Express lysY/Iq	E. coli Bl21 (DE3)	Expression strain	NEB#C3013I
pET28 HssS	T7 Express lysY/Iq	HssS WT control protein expression strain	This study
pET28 HssS Y17A	T7 Express lysY/Iq	HssS mutant protein expression strain	This study
pET28 HssS M21A	T7 Express lysY/Iq	HssS mutant protein expression strain	This study
pET28 HssS H79A	T7 Express lysY/Iq	HssS mutant protein expression strain	This study
pET28 HssS R105A	T7 Express lysY/Iq	HssS mutant protein expression strain	This study
pET28 HssS H149A	T7 Express lysY/Iq	HssS mutant protein expression strain	This study

### Sheet: Plasmids
Plasmid Name	Backbone	Insert / Construct	Selection	Source
pGBSedit	—	Cas12a editing system	Erm	Prior work (https://doi.org/10.1111/mmi.70022) Addgene: Plasmid #223200
pGBScomp	—	GBS Complementation Vector	Erm	Prior work (https://doi.org/10.1111/mmi.70022) Addgene: Plasmid #223202
p3015b	—	Cas9 sgRNA expression vector for knockdown strains	Erm	Prior Work (doi: 10.1038/s42003-023-04994-w) Addgene: Plasmid #209317
pGBSedit-ΔhssS	pGBSedit	hssS HDR template for chromosomal deletion	Erm	This study
pGBSedit-ΔhssRS	pGBSedit	hssRS HDR template for chromosomal deletion	Erm	This study
pGBSedit-ΔcydDC	pGBSedit	cydDC HDR template for chromosomal deletion	Erm	This study
pGBSedit-ΔcydAB	pGBSedit	cydAB HDR template for chromosomal deletion	Erm	This study
pGBSedit-Comp hssS	pGBSedit	hssS HDR template for cis complementation of the ΔhssS strain	Erm	This study
pGBSedit-Comp cydDC	pGBSedit	cydDC HDR template for cis complementation of the ΔcydDC strain	Erm	This study
pGBScomp-HssS-WT	pGBScomp	HssS complementation vector	Erm	This study
pGBScomp-HssS- Inside Domain Mutant	pGBScomp	HssS with AA2-14 converted to alanine complementation vector	Erm	This study
pGBScomp-HssS- Outside Domain Mutant	pGBScomp	HssS with extracellular amino acids (AA43-50) replaced with alanine complementation vector	Erm	This study
pGBScomp-HssS- TM1 -> TM2 Domain Mutant	pGBScomp	HssS lacking functional TM1 (replaced with TM2) complementation vector	Erm	This study
pGBScomp-HssS- TM2 -> TM1 Domain Mutant	pGBScomp	HssS lacking functional TM2 (replaced with TM1) complementation vector	Erm	This study
pGBScomp-HssS- H149A	pGBScomp	HssS kinase dead control complementation vector	Erm	This study
pGBSedit-HssS-Y17A	pGBSedit	Y17A mutant HDR	Erm	This study
pET28a-HssS	pET28a	His₆-HssS	Kan	This study
pET28a-HssS-Y17A	pET28a	His₆-HssS Y17A	Kan	This study
pET28a-HssS-M21A	pET28a	His₆-HssS M21A	Kan	This study
pET28a-HssS-H79A	pET28a	His₆-HssS H79A	Kan	This study
pET28a-HssS-R105A	pET28a	His₆-HssS R105A	Kan	This study
pET28a-HssS-H149A	pET28a	His₆-HssS H149A	Kan	This study

### Sheet: Primers
Primer Name	Sequence	Template	Description
HssRS Screen Fwd	gacccagtcgaagttattaatg	putative A909 hssRS chromosomal mutants	Colony PCR Screening primers for hssRS chromsomal mutans
HssRS Screen Rev	gcttgattccaaggattctc	putative A909 hssRS chromosomal mutants	Colony PCR Screening primers for hssRS chromsomal mutans
CydDC Screen Fwd	GCTGATACACCATTTATGACG	putative A909 cydAB or DC chromosomal mutants	Colony PCR Screening primers for cydAB or DC chromsomal mutans
CydDC Screen Rev	GCTATTGTTCCATTCTTCTTTG	putative A909 cydAB or DC chromosomal mutants	Colony PCR Screening primers for cydAB or DC chromsomal mutans
TN917 faces us	tgcttcgatatcaagggcga	Transposon insertion mutants	Sequencing primer for new TN mutants
GeneFrag Insert Fwd	gcaataaaacttattcggatCCGTCGTTTTACAACGTC	pGBSedit	PCR Linerazation of pGBSedit for GA with ordered gene fragments
GeneFrag Insert Rev	agctgacggtcagagagaaaGGATTTCTCACATAAAATAGAGG	pGBSedit	PCR Linerazation of pGBSedit for GA with ordered gene fragments
GA HssS-pET28 Fwd	CTTTAAGAAGGAGATATACCGTGCAAAAAATGACTAAGCTAAGGCGATTTC	hssS	PCR linearization of hssS for GA into pET28
GA HssS-pET28 Rev	TCAGTGGTGGTGGTGGTGGTGTGATAAGGGTAGTTCTACACAAAATTCTGTTCCA	hssS	PCR linearization of hssS for GA into pET29
pET28 Linearize Fwd	CACCACCACCACCACCACTGA	pET28	PCR linearization of pET28 for GA with HssS
pET28 Linearize Rev	GGTATATCTCCTTCTTAAAGTTAAACAAAATTATTTCTAGAGGGGAATTGTTATCCGC	pET29	PCR linearization of pET28 for GA with HssS
HssS Mutant Fwd GA	GTGCAAAAAATGACTAAGCTAAGG	hssS	Primers for mutant hssS insertion into modular hssS complementation gene fragment
HssS Mutant Rev GA	TTATGATAAGGGTAGTTCTACACAAAATTC	hssS	Primers for mutant hssS insertion into modular hssS complementation gene fragment
HssS_SDR_R15A_FWD	GTTTCCGTTAgcgTTTTATTTCACATTAATGTTTGTG	hssS on pGBScomp	Site directed repair primers for generating hssS missense mutants
HssS_SDR_R15A_REV	CGAAATCGCCTTAGC	hssS on pGBScomp	Site directed repair primers for generating hssS missense mutants
HssS_SDR_Y17A_FWD	GTTAAGATTTgcgTTCACATTAATGTTTGTGTTAAC	hssS on pGBScomp	Site directed repair primers for generating hssS missense mutants
HssS_SDR_Y17A_REV	GGAAACCGAAATCGC	hssS on pGBScomp	Site directed repair primers for generating hssS missense mutants
HssS_SDR_M21A_FWD	TTTCACATTAgcgTTTGTGTTAACGATGC	hssS on pGBScomp	Site directed repair primers for generating hssS missense mutants
HssS_SDR_M21A_REV	TAAAATCTTAACGGAAACCG	hssS on pGBScomp	Site directed repair primers for generating hssS missense mutants
HssS_SDR_H79A_FWD	CGGTTCTTATgcgTTAACAAAACCAATTTTAGATATTAGC	hssS on pGBScomp	Site directed repair primers for generating hssS missense mutants
HssS_SDR_H79A_REV	TACCACATACTAATACTAGC	hssS on pGBScomp	Site directed repair primers for generating hssS missense mutants
HssS_SDR_R105A_FWD	GCATATTTATgcgAACAGTAATCGTCGTAAATCC	hssS on pGBScomp	Site directed repair primers for generating hssS missense mutants
HssS_SDR_R105A_REV	CCTTCAAAGTCACCGTC	hssS on pGBScomp	Site directed repair primers for generating hssS missense mutants
PCRSequence HssS Fwd	GACGAAAAGTAGAACACTTACCAG	A909 gDNA	Amplification and subsequent sanger sequencing primers for chromosomal hssS mutations
PCRSequence HssS Rev	CTGCCAATTGGCAGTTATTG	A909 gDNA	Amplification and subsequent sanger sequencing primers for chromosomal hssS mutations
MutantHssSInsert GA Fwd	CACAAAGTGAGTTATTAGGTC	pGBScomp-HssS-WT	Linearize template for insertion of hssS domain mutant gene fragments
MutantHssSInsert GA Rev	GCTTTTCGAATTCTATTTAATCAC	pGBScomp-HssS-WT	Linearize template for insertion of hssS domain mutant gene fragments
HrtA qPCR Fwd	TCCATTGCAGGGTTACTTCTT	hrtA
HrtA qPCR Rev	CGGCGCAATTGTGTTCTTT	hrtA
HrtB qPCR Fwd	CACGGACCTGTGGCATTTAT	hrtB
HrtB qPCR Rev	GCCTGAGGTAAGAACTGGTATTG	hrtB
SrtA qPCR Fwd	CCAGAAGCCACAGAACGTATTA	srtA
SrtA qPCR Rev	TATCGACTCATCTGCTGTTGAAA	srtA
HssS qPCR Fwd	ACAGAGAGCCTAAGGTTAACAAG	hssS
HssS qPCR Rev	CATCTACACGAACAGAGGATAGC	hssS
HssR qPCR Fwd	GAACTCAGGTCAGCTGCTTAT	hssR
HssR qPCR Rev	CTTGTAACTGCACAGGCTTAAC	hssR
CydA qPCR Fwd	CCATACCTTTCACAGAACCAGA	cydA
CydA qPCR Rev	GGGCAAATGAAGCAGAACAC	cydA

### Sheet: GeneFragments
GeneFragment Name	Sequence	Description
HssS KO Cassette	CTAAATAAAAAGATGCCAGTGTGCTGGAATTCGTCCACTAGTCATTCTACAGTTTATTCTTGACATTGCACTGTCCCCCTGGTATAATAACTATAATTTCTACTCTTGTAGATTCATGAGCTAAAGACTCGATTGAATTTCTACTCTTGTAGATGCCCATGATGGATGGTTATCAATTAATTCAAGAACTCAGGTCAGCTGCTTATAATGTCCCAATCATTGTTATGACAGCAAAATCACAAATGGAAGATATGACAAAAGGGTTTGGCCTTGGTGCAGATGATTATATGGTTAAGCCTGTGCAGTTACAAGAATTAGCTTTACGTATTAAGGCACTCTTGAGGAGAGCTAATATTGTAGCTCAACATCAGCTAATTATTGGGAATACTTGTCTTAATG…	Editing cassette for insertion into pGBSedit. Will cleanly delete hssS from the chromosome
HssRS KO Cassette	CTAAATAAAAAGATGCCAGTGTGCTGGAATTCGTCCACTAGTCATTCTACAGTTTATTCTTGACATTGCACTGTCCCCCTGGTATAATAACTATAATTTCTACTCTTGTAGATACACGTTTAGAACTATTGGATAGAATTTCTACTCTTGTAGATCGGATTTGTCTCAAAGACAAAGAACACAATTGCGCCGTGAAGCACTAGGTTTTATATTTCAAAGTCATCAACTGCTTCCTTATTTAACAATCCAAGAACAGTTGCAACAAGAGGCTCGATTTGCAAAACACTATGATAAGAAAACAAGCTTGGAAGAAATTAATAAATTATTATCAGATTTAGGAATAGAGCAGTGTGCACATAAATACCCTAACCAATTATCGGGAGGACAAAAGCAACGCGC…	Editing cassette for insertion into pGBSedit. Will cleanly delete hssRS from the chromosome
CydDC KO Cassette	TTTCTCTCTGACCGTCAGCTCTAAATAAAAAGATGCCAGTGTGCTGGAATTCGTCCACTAGTCATTCTACAGTTTATTCTTGACATTGCACTGTCCCCCTGGTATAATAACTATAATTTCTACTCTTGTAGATGTTATATAGAACGCCTAACGAGTAATTTCTACTCTTGTAGATGGGAGAATTGGACCAGATGCACCTTCGTTACAATCAACAACAAGGTATCCATCACTATTTACGTGCGATTTCAGGTAAGACAGCCGAACTCTTTAAATTAGCTAGCAAAGAAGGAGCTTACTTTGGTGGTGCAGAGAAGGAGGTTGTTCGTCTAGCAGGCCATATCGGCTTTAATATTGGTATGACATTCCAAATTTTGGATGATATTCTGGATTATACTGCAG…	Editing cassette for insertion into pGBSedit. Will cleanly delete cydDC from the chromosome
CydAB KO Cassette	TTTCTCTCTGACCGTCAGCTCTAAATAAAAAGATGCCAGTGTGCTGGAATTCGTCCACTAGTCATTCTACAGTTTATTCTTGACATTGCACTGTCCCCCTGGTATAATAACTATAATTTCTACTCTTGTAGATGAGAGACAGAGTCCTTAATCTTGAATTTCTACTCTTGTAGATCAGCAACGATAGCAATGGATAAAGTTGTAAAAAAGTCTAAAGCAAACGTTGATAAAATACCAATTTTCAAAGTACTCATTGTTGCTTTACGAAAAGATTCACTAGTTTGATAAATGCTTTTACCATAACGTTTACTAAGACCAAAATATTTGAGAGTATCAATGCCTCGTAATGAATCTAAAAAATGATTAGAAAGTACTTGATAGGATTCATATTGTTTATCT…	Editing cassette for insertion into pGBSedit. Will cleanly delete cydAB from the chromosome
CydAB Comp Cassette	TTTCTCTCTGACCGTCAGCTCTAAATAAAAAGATGCCAGTGTGCTGGAATTCGTCCACTAGTCATTCTACAGTTTATTCTTGACATTGCACTGTCCCCCTGGTATAATAACTATAATTTCTACTCTTGTAGATCCCTTCCCACAAACCAGTTATAGAATTTCTACTCTTGTAGATGCTCACCTTTAATACCAGTTTTGTTTAGAACTTTTTGAATCGCTTGAAATGCATTTTTCCCGTCTAACGTTGCATGATAATCACTAGAAAAATCTCTTACGGGTAAAAAGTATTCAGGGGATAAAATCAAAATTGTTAAAGCCGGTAAAAGGTAAATCTGCTCATTTAATAATCGTAAACCTAGAAAAACAGCAACGATAGCAATGGATAAAGTTGTAAAAAAG…	Editing cassette for insertion into pGBSedit. Will complement cydAB KO in cis at native locus
CydDC Comp Cassette	TTTCTCTCTGACCGTCAGCTCTAAATAAAAAGATGCCAGTGTGCTGGAATTCGTCCACTAGTCATTCTACAGTTTATTCTTGACATTGCACTGTCCCCCTGGTATAATAACTATAATTTCTACTCTTGTAGATCTATCATTTATTTATCGCACCTAAATTTCTACTCTTGTAGATCACAGTCTTTTTCGATCTTATTTTAGAATCTATGGCTGATACACCATTTATGACGATTAATGCAAAATCTATGCGTAAAATTCTCATGGGAGAATTGGACCAGATGCACCTTCGTTACAATCAACAACAAGGTATCCATCACTATTTACGTGCGATTTCAGGTAAGACAGCCGAACTCTTTAAATTAGCTAGCAAAGAAGGAGCTTACTTTGGTGGTGCAGAGA…	Editing cassette for insertion into pGBSedit. Will complement cydDC KO in cis at native locus
Modular HssS Comp Cassette	TTTCTCTCTGACCGTCAGCTCTAAATAAAAAGATGCCAGTGTGCTGGAATTCGTCCACTAGTCATTCTACAGTTTATTCTTGACATTGCACTGTCCCCCTGGTATAATAACTATAATTTCTACTCTTGTAGATTAATATTATACACTTGTTATATTAATTTCTACTCTTGTAGATGCCCATGATGGATGGTTATCAATTAATTCAAGAACTCAGGTCAGCTGCTTATAATGTCCCAATCATTGTTATGACAGCAAAATCACAAATGGAAGATATGACAAAAGGGTTTGGCCTTGGTGCAGATGATTATATGGTTAAGCCTGTGCAGTTACAAGAATTAGCTTTACGTATTAAGGCACTCTTGAGGAGAGCTAATATTGTAGCTCAACATCAGCTAATTA…	Modular hssS complementation fragment. Designed to allow addition of hssS mutants into editing cassette via GA.Will complement hssS KO in cis at native locus
HssS Domain Mutant -Inside	GTGATTAAATAGAATTCGAAAAGCCCTGACAACCCTTGTTCCTAAAAAGGAATAAGCGTTCGGTCAGTAAATAATAGAAATAAAAAATCAGACCTAAGACTGATGACAAAAAGAGAAAATTTTGATAAAATAGTCTTAGAATTAAATTAAAAAGGGAGGCCAAATATAATGAAAAATATGAATGACAATGATGTTGGATCCGGTGGCAGCAGCGGCTGCGGCAGCGGCAGCTGCGGCTGCGGCAGCAGCTGCTTTCACATTAATGTTTGTGTTAACGATGCTTTTCTCAGTCCTAGCTTCTCTTTTACTAGTTGCAGCAATAGTTTTTACTTTTTTTCAAGGAGTCTTAACTACTCATGTATTACAAGTTAGCGCTCTCGCTGTTGTTTTTTTAAGCCT…	Inside domain mutant hssS
HssS Domain Mutant -Outside	GTGATTAAATAGAATTCGAAAAGCCCTGACAACCCTTGTTCCTAAAAAGGAATAAGCGTTCGGTCAGTAAATAATAGAAATAAAAAATCAGACCTAAGACTGATGACAAAAAGAGAAAATTTTGATAAAATAGTCTTAGAATTAAATTAAAAAGGGAGGCCAAATATAATGAAAAATATGAATGACAATGATGTTGGATCCGGTGCAAAAAATGACTAAGCTAAGGCGATTTCGGTTTCCGTTAAGATTTTATTTCACATTAATGTTTGTGTTAACGATGCTTTTCTCAGTCCTAGCTTCTCTTTTACTAGTTGCAGCAATAGTTGCAGCTGCTGCAGCAGCCGCAGCTGCAGCTGCAGCTGCACAAGTTAGCGCTCTCGCTGTTGTTTTTTTAAGCCT…	Outside domain mutant hssS
HssS Domain Mutant -TM1 -> TM2	GTGATTAAATAGAATTCGAAAAGCCCTGACAACCCTTGTTCCTAAAAAGGAATAAGCGTTCGGTCAGTAAATAATAGAAATAAAAAATCAGACCTAAGACTGATGACAAAAAGAGAAAATTTTGATAAAATAGTCTTAGAATTAAATTAAAAAGGGAGGCCAAATATAATGAAAAATATGAATGACAATGATGTTGGATCCGGTGCAAAAAATGACTAAGCTAAGGCGATTTCGGTTTCCGTTAAGATTTTATTTCACAGGTTACTGGATGAGTATTAGTGCTATAGTGCTTAGCTTATTTGTTGTTGCTCTCGCTAGCGTTCAAGTTTTTACTTTTTTTCAAGGAGTCTTAACTACTCATGTATTACAAGTTAGCGCTCTCGCTGTTGTTTTTTTAAG…	TM1 domain mutant hssS
HssS Domain Mutant -TM2 -> TM1	GTGATTAAATAGAATTCGAAAAGCCCTGACAACCCTTGTTCCTAAAAAGGAATAAGCGTTCGGTCAGTAAATAATAGAAATAAAAAATCAGACCTAAGACTGATGACAAAAAGAGAAAATTTTGATAAAATAGTCTTAGAATTAAATTAAAAAGGGAGGCCAAATATAATGAAAAATATGAATGACAATGATGTTGGATCCGGTGCAAAAAATGACTAAGCTAAGGCGATTTCGGTTTCCGTTAAGATTTTATTTCACATTAATGTTTGTGTTAACGATGCTTTTCTCAGTCCTAGCTTCTCTTTTACTAGTTGCAGCAATAGTTTTTACTTTTTTTCAAGGAGTCTTAACTACTCATGTATTACAAATAGCAGCAGTTCTATTACTTTCTGCTCTAGT…	TM2 domain mutant hssS
HssS Domain Mutant H149A	GTGATTAAATAGAATTCGAAAAGCCCTGACAACCCTTGTTCCTAAAAAGGAATAAGCGTTCGGTCAGTAAATAATAGAAATAAAAAATCAGACCTAAGACTGATGACAAAAAGAGAAAATTTTGATAAAATAGTCTTAGAATTAAATTAAAAAGGGAGGCCAAATATAATGAAAAATATGAATGACAATGATGTTGGATCCGGTGCAAAAAATGACTAAGCTAAGGCGATTTCGGTTTCCGTTAAGATTTTATTTCACATTAATGTTTGTGTTAACGATGCTTTTCTCAGTCCTAGCTTCTCTTTTACTAGTTGCAGCAATAGTTTTTACTTTTTTTCAAGGAGTCTTAACTACTCATGTATTACAAGTTAGCGCTCTCGCTGTTGTTTTTTTAAGCCT…	H149A mutant hssS (kinase dead control)

### Sheet: CRISPRi Strains
Strain Name	Background	Description	sgRNA sequence	A909 Gene Locus Targeted	Note
A909 dCas9 p3015b HssS 253 Protospacer	A909 dCas9	Knockdown strain of hssS (downstream of hssR & not part of CRISPRi Seq)	ATATGGCTAATATCTAAAAT	SAK_RS00865	Not part of CRISPRi Library, Only knock downs hssS
A909 dCas9 p3015b HssS 508 Protospacer	A909 dCas9	Knockdown strain of hssS (downstream of hssR & not part of CRISPRi Seq)	TGTGTTTCTTCATCTAATTC	SAK_RS00865	Not part of CRISPRi Library, Only knock downs hssS
A909 dCas9 p3015b TCS1 173 Protospacer	A909 dCas9	Knockdown strain of the 1st TCS operon HssRS	TAATTGATAACCATCCATCA	SAK_RS00860
A909 dCas9 p3015b TCS1 228 Protospacer	A909 dCas9	Knockdown strain of the 1st TCS operon HssRS	TTGCTGTCATAACAATGATT	SAK_RS00860
A909 dCas9 p3015b TCS2 198 Protospacer	A909 dCas9	Knockdown strain of the 2nd TCS operon	AATTAAGCCGAAAGAATTGT	SAK_RS00940
A909 dCas9 p3015b TCS2 286 Protospacer	A909 dCas9	Knockdown strain of the 2nd TCS operon	ACTATGTTGTGGAGGATATT	SAK_RS00940
A909 dCas9 p3015b TCS3 210 Protospacer	A909 dCas9	Knockdown strain of the 3rd TCS operon	GAGAAATCGTTGTTAGAAAA	SAK_RS01220
A909 dCas9 p3015b TCS3 444 Protospacer	A909 dCas9	Knockdown strain of the 3rd TCS operon	AAATAACTTGGCTTGTTGAA	SAK_RS01220
A909 dCas9 p3015b TCS4 71 Protospacer	A909 dCas9	Knockdown strain of the 4th TCS operon	ATAATAGAGAATCCCTCCTA	SAK_RS01885
A909 dCas9 p3015b TCS4 344 Protospacer	A909 dCas9	Knockdown strain of the 4th TCS operon	GAAGCATAAAAATACCACTG	SAK_RS01885
A909 dCas9 p3015b TCS5 186 Protospacer	A909 dCas9	Knockdown strain of the 5th TCS operon	AAAACCAAGTTAGCAATAAA	SAK_RS01940
A909 dCas9 p3015b TCS5 267 Protospacer	A909 dCas9	Knockdown strain of the 5th TCS operon	CATCGGTAACATTTATTGAT	SAK_RS01940
A909 dCas9 p3015b TCS6 248 Protospacer	A909 dCas9	Knockdown strain of the 6th TCS operon	ATCTGGTTCAGATACTTTAG	SAK_RS02325
A909 dCas9 p3015b TCS6 311 Protospacer	A909 dCas9	Knockdown strain of the 6th TCS operon	TTCCCTAGGACTGAAAGGCT	SAK_RS02325
A909 dCas9 p3015b TCS7 220 Protospacer	A909 dCas9	Knockdown strain of the 7th TCS operon	AATGCAGTCAAAATTAGAAT	SAK_RS03505
A909 dCas9 p3015b TCS7 304 Protospacer	A909 dCas9	Knockdown strain of the 7th TCS operon	TTTAAAACAGGCAATGAAAA	SAK_RS03505
A909 dCas9 p3015b TCS8 226 Protospacer	A909 dCas9	Knockdown strain of the 8th TCS operon	TTAGCTGCTAGCATAATAAT	SAK_RS04195
A909 dCas9 p3015b TCS8 310 Protospacer	A909 dCas9	Knockdown strain of the 8th TCS operon	AAAACCTCCAAAGAATTAAA	SAK_RS04195
A909 dCas9 p3015b TCS10 152 Protospacer	A909 dCas9	Knockdown strain of the 10th TCS operon	AATATCCATTAGTATCAAAT	SAK_RS05355
A909 dCas9 p3015b TCS10 319 Protospacer	A909 dCas9	Knockdown strain of the 10th TCS operon	TCTAATACAGCTAGAGAGAA	SAK_RS05355
A909 dCas9 p3015b TCS11 560 Protospacer	A909 dCas9	Knockdown strain of the 11th TCS operon	GGTCTTTACGAAGCCGAAAG	SAK_RS05400
A909 dCas9 p3015b TCS11 590 Protospacer	A909 dCas9	Knockdown strain of the 11th TCS operon	GATGTCATGCAAATTTTTGA	SAK_RS05400
A909 dCas9 p3015b TCS12 1711 Protospacer	A909 dCas9	Knockdown strain of the 12th TCS operon	TAATTATGATGGAGCGAGCG	SAK_RS05560
A909 dCas9 p3015b TCS12 1457 Protospacer	A909 dCas9	Knockdown strain of the 12th TCS operon	GGTGTATCAGGTCTAATCGG	SAK_RS05560
A909 dCas9 p3015b TCS13 623 Protospacer	A909 dCas9	Knockdown strain of the 13th TCS operon	AGTACGGCAATTAGTCACCA	SAK_RS06840
A909 dCas9 p3015b TCS13 413 Protospacer	A909 dCas9	Knockdown strain of the 13th TCS operon	AGAGTAACAGGTCTAGATGC	SAK_RS06840
A909 dCas9 p3015b TCS14 620 Protospacer	A909 dCas9	Knockdown strain of the 14th TCS operon	TCGTTAGAACTACTACATGA	SAK_RS08260
A909 dCas9 p3015b TCS14 579 Protospacer	A909 dCas9	Knockdown strain of the 14th TCS operon	AACAAACGGTCGTGAAGGAT	SAK_RS08260
A909 dCas9 p3015b TCS15 630 Protospacer	A909 dCas9	Knockdown strain of the 15th TCS operon	AAGTATAGCAGAGGCTATTC	SAK_RS09135
A909 dCas9 p3015b TCS15 506 Protospacer	A909 dCas9	Knockdown strain of the 15th TCS operon	ATTATGTTACCCAAACGCTC	SAK_RS09135
A909 dCas9 p3015b TCS16 107 Protospacer	A909 dCas9	Knockdown strain of the 16th TCS operon	CTGTACCCTTACCATACGAT	SAK_RS09465
A909 dCas9 p3015b TCS16 314 Protospacer	A909 dCas9	Knockdown strain of the 16th TCS operon	AAATGGTTTACCAATCTTAG	SAK_RS09465
A909 dCas9 p3015b TCS17 1514 Protospacer	A909 dCas9	Knockdown strain of the 17th TCS operon	TCTTTAGCGCCTCAACAGAT	SAK_RS09605
A909 dCas9 p3015b TCS17 1180 Protospacer	A909 dCas9	Knockdown strain of the 17th TCS operon	TTATTGTGGATAGTGAGGGA	SAK_RS09605
A909 dCas9 p3015b TCS18 660 Protospacer	A909 dCas9	Knockdown strain of the 18th TCS operon	GAGAAGTATACACAGTAAAA	SAK_RS09660
A909 dCas9 p3015b TCS18 425 Protospacer	A909 dCas9	Knockdown strain of the 18th TCS operon	GCTTTAGACTATATCGATAA	SAK_RS09660
A909 dCas9 p3015b TCS19 512 Protospacer	A909 dCas9	Knockdown strain of the 19th TCS operon	ATTATGTTGCCGGGAGATGA	SAK_RS09680
A909 dCas9 p3015b TCS19 621 Protospacer	A909 dCas9	Knockdown strain of the 19th TCS operon	GATGCTCTATACTTTGCAAA	SAK_RS09680
A909 dCas9 p3015b TCS20 145 Protospacer	A909 dCas9	Knockdown strain of the 20th TCS operon	ATGTCTAATATAACTAAATC	SAK_RS10025
A909 dCas9 p3015b TCS20 229 Protospacer	A909 dCas9	Knockdown strain of the 20th TCS operon	CTAGCTGTTAACATGATAAT	SAK_RS10025
A909 dCas9 p3015b TCS21 169 Protospacer	A909 dCas9	Knockdown strain of the 21th TCS operon	AAGGTGAAGCCGTCCATTTT	SAK_RS10370
A909 dCas9 p3015b TCS21 254 Protospacer	A909 dCas9	Knockdown strain of the 21th TCS operon	ACCTGCGATACGATCTTCAA	SAK_RS10370
A909 dCas9 p3015b TCS22 181 Protospacer	A909 dCas9	Knockdown strain of the 22th TCS operon	ATTCCTAGACAGAGAAGAAT	SAK_RS10395
A909 dCas9 p3015b TCS22 350 Protospacer	A909 dCas9	Knockdown strain of the 22th TCS operon	AAAAGTACCTTTATTACGGT	SAK_RS10395
