## Supplemental Data 2 for "The bacterial cell membrane acts as a dynamic heme reservoir during group B *Streptococcus* bloodstream infection"

### Sheet: Mutants from Heme Passage
Gene Name	Locus Tag	Meets Inclusion Criteria	Inclusion Criteria Met	Exclusion Criteria	Predicted Gene Function	Predicted Mechanism of Escape	In Indexed Library?	TA Position %
low molecular weight phosphotyrosine protein phosphatase	SAK_RS00410	No		Intracellular			Yes (in last 20% of gene)
IS30 family transposase	SAK_RS00810	No		Phage/Transposon genes, Intracellular			Yes
ABC transporter ATP-binding protein (DesKR TCS)	SAK_RS01875	Yes	Transporter				Yes
YSIRK-targeted surface antigen transcriptional regulator	SAK_RS02565	No		Intracellular			Yes
YSIRK-targeted surface antigen transcriptional regulator	SAK_RS02565	No		Intracellular			Yes
alpha C protein (BCA)	SAK_RS02570	No		Protein with known function			Yes
FtsX-like permease family protein	SAK_RS03500	Yes	Transporter				Yes
type VII secretion protein EsaA	SAK_RS05635	Yes	Transmembrane domain				Yes
DNA repair protein RadC	SAK_RS05935	No		Intracellular	DNA Repair		No
bifunctional metallophosphatase/5'-nucleotidase CDS	SAK_RS06865	Yes	Surface anchored				No
CapA family protein CDS	SAK_RS07065	No		Secreted			Yes
dipeptide/oligopeptide/nickel ABC transporter ATP-binding protein	SAK_RS07750	Yes	Transporter		NikABCDE operon hit. Nickel transporter		Yes
cytochrome ubiquinol oxidase subunit I	SAK_RS08800	Yes	Transporter, Heme cofactor				Yes
fructose-6-phosphate aldolase	SAK_RS09210	No		Intracellular	Fructose-6-phosphate ↔ glyceraldehyde-3-phosphate (GAP) + dihydroxyacetone (or erythrose intermediates depending on clade)	FSA loss → more PPP flux → more NADPH → better heme survival?	No
response regulator transcription factor	SAK_RS09680	Yes	Transporter		PhoB. Phosphate Sensing?		Yes
bifunctional lysylphosphatidylglycerol flippase/synthetase MprF	SAK_RS10415	Yes	Transmembrane domain		MprF is one of the major Gram-positive cell envelope defense proteins — and it’s extremely important for resisting cationic antimicrobial peptides (CAMPs), daptomycin, defensins, and even innate immune killing.	MprF reduces the negative charge of the membrane by replacing PG with Lys-PG (positively charged). So loss of MprF stiffens/stablizes the membrane, less permeablizied. Also If the membrane becomes more cationic, it physically repels heme, reducing heme accumulation in the bilayer.	Yes
Small hypothetical protein	SAK_RS05780	No		Phage island, >100AA			No
Small hypothetical protein	SAK_RS05780	No		Phage island, >100AA			No

### Sheet: Tested for Intracellular Heme
Gene Name	Locus Tag	Predicted Gene Function	Predicted Mechanism of Escape	In Indexed Library?	TA Position %	Meets Inclusion Criteria
ABC transporter ATP-binding protein (DesKR TCS)	SAK_RS01875			Yes		Yes
FtsX-like permease family protein	SAK_RS03500			Yes		Yes
type VII secretion protein EsaA	SAK_RS05635			Yes		Yes
bifunctional metallophosphatase/5'-nucleotidase CDS	SAK_RS06865			No		Yes
dipeptide/oligopeptide/nickel ABC transporter ATP-binding protein	SAK_RS07750	NikABCDE operon hit. Nickel transporter		Yes		Yes
cytochrome ubiquinol oxidase subunit I	SAK_RS08800	Cyd Operon. Conditional respiration that requires Heme and DMK2. CydDC shown to transport heme out of the membrane into the periplasm of E.coli		Yes		Yes
response regulator transcription factor	SAK_RS09680	PhoB. Phosphate Sensing?		Yes		Yes
bifunctional lysylphosphatidylglycerol flippase/synthetase MprF	SAK_RS10415	MprF is one of the major Gram-positive cell envelope defense proteins — and it’s extremely important for resisting cationic antimicrobial peptides (CAMPs), daptomycin, defensins, and even innate immune killing.	MprF reduces the negative charge of the membrane by replacing PG with Lys-PG (positively charged). So loss of MprF stiffens/stablizes the membrane, less permeablizied. Also If the membrane becomes more cationic, it physically repels heme, reducing heme accumulation in the bilayer.	Yes		Yes
